# *In vitro* evolution of ciprofloxacin resistance in *Neisseria* commensals and derived mutation population dynamics in natural *Neisseria* populations

**DOI:** 10.1101/2024.07.16.603762

**Authors:** Leah R. Robinson, Caroline J. McDevitt, Molly R. Regan, Sophie L. Quail, Crista B. Wadsworth

## Abstract

Commensal *Neisseria* are members of a healthy human oropharyngeal microbiome; however, they also serve as a reservoir of antimicrobial resistance for their pathogenic relatives. Despite their known importance as sources of novel genetic variation for pathogens, we still do not understand the full suite of resistance mutations commensal species can harbor. Here, we use *in vitro* selection to assess the mutations that emerge in response to ciprofloxacin selection in commensal *Neisseria* by passaging 4 replicates of 4 different species in the presence of a selective antibiotic gradient for 20 days; then categorized derived mutations with whole genome sequencing. 10/16 selected cells lines across the 4 species evolved ciprofloxacin resistance (≥ 1 ug/ml); with resistance-contributing mutations primarily emerging in *DNA gyrase subunit A* and *B* (*gyrA* and *gyrB*), *topoisomerase IV subunits C* and *E* (*parC* and *parE*), and the *multiple transferable efflux pump repressor* (*mtrR*). Of note, these derived mutations appeared in the same loci responsible for ciprofloxacin reduced susceptibility in the pathogenic *Neisseria*, suggesting conserved mechanisms of resistance across the genus. Additionally, we tested for zoliflodacin cross-resistance in evolved strain lines and found 6 lineages with elevated zoliflodacin minimum inhibitory concentrations. Finally, to interrogate the likelihood of experimentally derived mutations emerging and contributing to resistance in natural *Neisseria*, we used a population-based approach and identified GyrA 91I as a substitution circulating within commensal *Neisseria* populations and ParC 85C in a single gonococcal isolate. Small clusters of gonococcal isolates had commensal-like alleles at *parC* and *parE*, indicating recent cross-species recombination events.
