## Supplemental Table 1 for "*In vitro* evolution of ciprofloxacin resistance in *Neisseria* commensals and derived mutation population dynamics in natural *Neisseria* populations"

### Sheet: Sheet1
Supplementary Table 1. Identity and frequency of mutations found in derived cell lines
Gene	Species	Count	Percent
16S rRNA	944	1	33.3333
dprA	944	1	33.3333
DUF4376	944	1	33.3333
DUF799	944	1	33.3333
glk	944	1	33.3333
gyrA	944	1	33.3333
lbpA	944	1	33.3333
parE	944	1	33.3333
pilF	944	1	33.3333
rplB	944	1	33.3333
tet(35)	944	1	33.3333
23S rRNA	944	2	66.6667
acnB	945	1	25
amiC	945	1	25
mtrR	945	1	25
Phage-associated	945	1	25
pilC	945	3	75
porB	945	3	75
tdgF	945	4	100
tRNA-Val(tac)	945	4	100
DUF2169	948	1	25
GDT1-family-protein	948	1	25
gyrB	948	1	25
ntrX	948	1	25
parC	948	1	25
gyrA	948	3	75
23S-rRNA-methyltransferase	953	1	25
atpG	953	1	25
ftsJ	953	1	25
ftsK	953	1	25
lon	953	1	25
parE	953	1	25
rlmE	953	1	25
rlmI	953	1	25
tig	953	1	25
tuf	953	1	25
wzy	953	1	25
parC	953	2	50
pilB	953	3	75
mtrR	953	4	100
porB	953	4	100
