## Supplemental Table 2 for "*In vitro* evolution of ciprofloxacin resistance in *Neisseria* commensals and derived mutation population dynamics in natural *Neisseria* populations"

### Sheet: Sheet1
Supplementary Table 2. Haplotypes of evolved cell lines
Species	Replicate 1	Replicate 2	Replicate 3	Replicate 4
N.cinerea	(4)	(12)	(8)	gyrA T91I; parE R320S (6)
N.elongata	(0.125)	porB-insertion (2)	mtrR T11N, porB W125R (1.5)	(0.75)
N.canis	gyrA G89D; parC G85C (1.5)	gyrA S91N (0.19)	gyrB P739H (0.032)	gyrA S91R (0.19)
N.subflava	mtrR 504ins-a; parC 477insK; porBins (16)	mtrR 300del-a; porBins (8)	mtrR T93P; parE 646insR; porBins (8)	mtrR G45S; parC A123E; porBdel (16)
Likley contributing mutations are listed and MICs are displayed in parentheses.
